# Uncovering perturbations in human hematopoiesis associated with healthy aging and myeloid malignancies at single cell resolution

**DOI:** 10.1101/2021.07.30.454542

**Authors:** Marina Ainciburu, Teresa Ezponda, Nerea Berastegui, Ana Alfonso-Pierola, Amaia Vilas-Zornoza, Patxi San Martin-Uriz, Diego Alignani, Jose Lamo de Espinosa, Mikel San Julian, Tamara Jimenez, Félix López, Sandra Muntion, Fermin Sanchez-Guijo, Antonieta Molero, Julia Montoro, Guillermo Serrano, Aintzane Diaz-Mazkiaran, Miren Lasaga, David Gomez-Cabrero, María Díez-Campelo, David Valcarcel, Mikel Hernaez, Juan P. Romero, Felipe Prosper

**Affiliations:** Area de Hemato-Oncología, Centro de Investigación Médica Aplicada (CIMA), Universidad de Navarra, IDISNA, Pamplona, Spain; Centro de Investigación Biomédica en Red de Cáncer, CIBERONC; Clínica Universidad de Navarra, Pamplona, Spain; Flow Cytometry Core, CIMA, Universidad de Navarra, Pamplona, Spain; Hospital Universitario de Salamanca-IBSAL, Salamanca, Spain; Department of Hematology, University Hospital Vall d’Hebron, Barcelona, Spain; Translational Bioinformatics Unit, NavarraBiomed, Pamplona, Spain; Computational Biology Program, CIMA, Pamplona, Spain; Red de Investigación Cooperativa en Terapia Celular TerCel, ISCIII

**Author notes:** contributed equally and should be considered joint first authors (Marina Ainciburu, Teresa Ezponda). contributed equally and should be considered joint senior authors (Juan P. Romero, Felipe Prosper). **Email addresses**, **Marina Ainciburu**, **Teresa Ezponda**, **Nerea Berastegui**, **Ana Alfonso-Pierola**, **Amaia Vilas-Zornoza**, **Patxi San Martin-Uriz**, **Diego Alignani** **Jose Lamo de Espinosa**, **Mikel San Julian**, **Tamara Jimenez**, **Félix López**, **Sandra Muntion**, **Fermín Sanchez-Guijo**, **Antonieta Molero**, **Julia Montoro**, **Guillermo Serrano**, **Aintzane Diaz-Mazkiaran**, **Miren Lasaga**, **David Gomez-Cabrero**, **María Díez-Campelo**, **David Valcarcel**, **Mikel Hernaez**, **Juan P. Romero**, **Felipe Prosper**.

## Abstract

Early hematopoiesis is a continuous process in which hematopoietic stem and progenitor cells (HSPCs) gradually differentiate toward specific lineages. Aging and myeloid malignant transformation are characterized by changes in the composition and regulation of HSPCs. In this study, we used single cell RNA sequencing (scRNAseq) to characterize an enriched population of human hematopoietic stem and progenitor cells (HSPC) obtained from young and elderly healthy individuals.

Based on their transcriptional profile, we identified changes in the proportions of progenitor compartments during aging, and differences in their functionality, as evidenced by gene set enrichment analysis. Trajectory inference revealed that altered gene expression dynamics accompanied cell differentiation, which could explain age-associated changes in hematopoiesis. Next, we focused on key regulators of transcription by constructing gene regulatory networks and detected regulons that were specifically active in elderly individuals. Using previous findings in healthy cells as a reference, we analyzed scRNA-seq data obtained from patients with myelodysplastic syndrome (MDS) and detected specific alterations of the expression dynamics of genes involved in erythroid differentiation in all patients with MDS such as TRIB2. In addition, the comparison between transcriptional programs and GRN regulating normal HSPCs and MDS HSPCs allowed identification of regulons that were specifically active in MDS cases such as SMAD1, HOXA6, POU2F2 and RUNX1 suggesting a role of these TF in the pathogenesis of the disease.

In summary, we demonstrate that the combination of single cell technologies with computational analysis tools enable the study of a variety of cellular mechanisms involved in early hematopoiesis and can be used to dissect perturbed differentiation trajectories associated with aging and malignant transformation. Furthermore, the identification of abnormal regulatory mechanisms associated with myeloid malignancies could be exploited for personalized therapeutic approaches in individual patients.
