## Supplemental Table 1 for "Uncovering perturbations in human hematopoiesis associated with healthy aging and myeloid malignancies at single cell resolution"

### Sheet: Analysis parameters
Supplemental Table S1: Parameters used for scRNAseq analysis
Sample	Initial filtering	Initial cell number	QC parameters	Final cell number	Integration same condition	Integrated PCs used	Resolution	Final cells	Integration both conditions	Integrated PCs
young1	min.cells = 3 min.features = 100	2743	percent.mito<0.05 nFeatures > 500 nCounts < 30000	2396	ndims = 50 nFeatures = 2000 Integrate genes present in all samples	35	0.5 ** Remove clusters 17, 18, 19, because of similarity to other, larger clusters, but lower counts and features	34590	ndims = 50 nFeatures = 2000	30
young2	min.cells = 3 min.features = 100	5261	percent.mito<0.05 nFeatures > 500 nCounts < 21000	4782
young3	min.cells = 3 min.features = 100	5992	percent.mito<0.05 nFeatures > 500 nCounts < 40000	5845
young4	min.cells = 3 min.features = 100	9506	percent.mito < 0.05 percent.mito > 0.003 nFeatures < 4500 nFeatures > 500	9010
young5	min.cells = 3 min.features = 100	16100	percent.mito<0.1 nFeatures > 700 nCounts < 40000	12805
elderly1	min.cells = 3 min.features = 100	8459	percent.mito < 0.05 percent.mito > 0.003 nCounts < 40000 nFeatures > 500	7241	ndims = 50 nFeatures = 2000 integrate genes present in all samples			40641
elderly2	min.cells = 3 min.features = 100	19079	percent.mito < 0.05 percent.mito > 0.005 nCounts < 35000 nFeatures > 500	17876
elderly3	min.cells = 3 min.features = 100	17730	percent.mito < 0.1 percent.mito > 0.005 nCounts < 35000 nFeatures > 500	15694
mds1	min.cells = 3 min.features = 100	9020	percent.mito < 0.05 nCounts < 60000 nFeatures > 700	8631	ndims = 50 nFeatures = 2000 integrate genes present in all samples	30
mds3	min.cells = 3 min.features = 100	12344	percent.mito < 0.05 percent.mito > 0.003 nCounts < 50000 nFeatures > 500	9748
mds5	min.cells = 3 min.features = 100	11308	percent.mito < 0.1 percent.mito > 0 nCounts < 55000 nFeatures > 0	10765
mds10	min.cells = 3 min.features = 100	13620	percent.mito < 0.1 percent.mito > 0.01 nCounts < 55000 nFeatures > 1000	12647
