## Supplemental Table 3 for "Uncovering perturbations in human hematopoiesis associated with healthy aging and myeloid malignancies at single cell resolution"

### Sheet: Sheet1
Supplemental table S3: Test for proportions between young donors, elderly donors and MDS patients. P values adjusted by BH method
	Within Young Individuals										Within Elderly Individuals			Within MDS patients						Between Conditions
	young1 vs young2	young1 vs young3	young2 vs young3	young1 vs young4	young2 vs young4	young3 vs young4	young1 vs young5	young2 vs young5	young3 vs young5	young4 vs young5	elderly1 vs elderly2	elderly1 vs elderly3	elderly2 vs elderly3	MDS1 vs MDS2	MDS1 vs MDS3	MDS1 vs MDS4	MDS2 vs MDS3	MDS2 vs MDS4	MDS3 vs MDS4	Young vs Elderly	Young vs MDS1	Elderly vs MDS1	Young vs MDS2	Elderly vs MDS2	Young vs MDS3	Elderly vs MDS3	Young vs MDS4	Elderly vs MDS4
HSC	0.187489	0.206705	0.000414503	0.000329735	0.00452166	4.5974e-13	0.388848	0.000549641	0.433227	2.07302e-16	0	0.000410705	0	9.55815e-89	5.34647e-07	0	1.51579e-140	0	0	0	2.82961e-18	0	4.14983e-55	0	3.90942e-62	0	0	3.13192e-07	HSC
LMPP	0.0251053	2.60015e-06	0.00340661	1.76229e-11	1.80717e-08	0.0113516	0.0782085	0.293721	1.35294e-06	1.76447e-18	7.66836e-09	0.00569597	0.000166282	3.6964e-69	3.17316e-31	0	5.01416e-11	1.6833e-115	9.18826e-202	0	6.63799e-124	0	0.168042	5.49512e-208	3.00377e-23	0	3.79239e-155	0.106957	LMPP
GMP	0.000135566	0.461076	4.796e-05	0.015038	1.16199e-18	1.06603e-05	6.33566e-09	3.32626e-44	1.63558e-20	9.16561e-07	0.00258298	2.83135e-29	3.71849e-84	1.77585e-137	8.20394e-108	0.0329955	0.000160579	1.96176e-161	2.43092e-123	0	1.60149e-99	0.80692	4.51018e-17	0	0.000328242	0	4.58454e-119	0.000678284	GMP
GMP_Granulocytes	1	0.87826	0.87826	1.32194e-07	2.16279e-12	1.44088e-12	0.282186	0.16704	0.273696	4.21445e-13	6.10882e-08	3.43831e-17	1.04668e-72	1.14221e-07	2.53268e-97	1.03093e-16	1.04553e-159	0.00800686	1.73772e-225	6.64224e-87	0.366837	9.36004e-46	1.23751e-08	2.91743e-12	2.83944e-221	0	1.04639e-21	7.42143e-05	GMP_Granulocytes
Monocytes	0.0302139	0.261899	0.166237	8.39884e-07	4.5962e-22	1.45505e-16	4.44393e-06	9.71946e-23	9.66604e-17	0.433715	3.1456e-30	4.45957e-07	1.69745e-11	4.83299e-05	6.30435e-07	0.000432355	0.373819	0.451368	0.0691629	2.70226e-108	2.09174e-32	0.0442962	1.40573e-21	0.000432355	5.72703e-20	2.70205e-07	1.4449e-30	0.00840792	Monocytes
pDC	0.455547	0.329629	0.0284488	3.67481e-06	2.5697e-06	8.06079e-15	0.000528146	0.000642787	4.01532e-11	0.0577712	5.74937e-78	0.0150213	6.48396e-75	2.18151e-17	1.16028e-18	3.61727e-57	1	4.11724e-13	2.66583e-13	1.36305e-181	2.48739e-65	0.0499901	1.55697e-137	3.77679e-31	1.04334e-151	2.73632e-34	2.87515e-230	2.65108e-80	pDC
CLP	0.963691	0.11076	0.0312657	2.26577e-09	2.57741e-12	2.70351e-24	0.0341819	0.00253899	0.608786	3.47594e-32	0.0318591	6.53338e-08	2.33768e-23	0.00106598	0.0151815	0.000735294	0.330173	1	0.544977	2.42844e-169	2.88552e-47	0.0151815	2.21487e-59	2.32222e-07	4.56729e-64	9.84393e-07	5.56007e-76	9.321e-09	CLP
ProB	9.13246e-14	4.92581e-09	0.0304606	5.63952e-155	2.37809e-73	1.94441e-93	9.59624e-11	0.0101176	0.903383	2.98065e-98	2.89688e-25	1.09937e-59	2.89688e-25	3.12711e-99	1	6.06514e-235	1.94797e-116	1.55147e-80	4.89484e-12	6.06514e-235	1.55147e-80	4.89484e-12	3.09877e-90	2.42144e-13	3.96769e-14	1	6.93806e-17	1	ProB
T_NK	0.859401	0.389581	0.389581	0.459911	0.158287	0.00309832	5.37154e-14	4.76557e-25	5.65597e-26	6.33394e-52	0.000143271	1.21706e-14	2.12008e-45	5.38975e-31	0.00615703	0.375818	1.53419e-40	0.0345295	1.2975e-42	1.2975e-42	2.1082e-29	1.53248e-10	1.04511e-32	1.13345e-11	3.17375e-08	0.00973595	2.35726e-13	0.398374	T_NK
MEP	0.0230445	0.00255695	0.445016	0.408323	2.52075e-05	7.05523e-08	0.405865	0.0338025	0.00224391	0.00255695	1.72474e-78	8.20318e-47	2.67393e-06	0.986044	0.0734016	2.41384e-87	0.0614601	2.58355e-95	1.41628e-85	2.82445e-64	5.14296e-08	7.75998e-51	8.27135e-09	1.71829e-56	0.000262882	3.6877e-47	3.96949e-112	1.40804e-22	MEP
Megakaryocytes	0.665677	0.736211	0.856564	0.175128	0.00626571	0.00626571	0.736211	0.173985	0.175128	0.119415	0.369194	9.37206e-23	1.90619e-41	3.01735e-15	6.28908e-15	8.02498e-14	0.734235	1.91708e-47	1.0097e-49	0.269437	0.959895	0.457264	3.1595e-17	1.97229e-15	2.79996e-17	1.97229e-15	9.63909e-31	8.79078e-39	Megakaryocytes
Erythroid_early	0.876869	0.0136211	0.000908411	0.119485	0.08361	1.80702e-08	0.000196009	1.8357e-06	5.67212e-20	0.000197864	3.80339e-45	3.28346e-21	1.5622e-07	1.11371e-55	3.16657e-69	4.3732e-102	3.06983e-249	0	0.00169482	1.03394e-11	3.33729e-06	0.678834	8.3741e-165	1.28016e-115	7.96623e-61	8.30962e-93	7.20508e-96	4.1188e-137	Erythroid_early
Erythroid_late	0.777851	1	0.701717	0.204764	0.222738	0.0493233	0.000349694	2.71572e-05	1.68653e-07	0.000302181	4.81089e-38	1.67787e-08	1.59514e-104	6.73434e-31	4.98995e-39	2.90987e-55	4.14008e-141	6.97356e-180	0.0420028	4.35155e-14	2.04093e-110	5.69465e-189	0	0	3.13309e-06	1.89097e-25	0.0249686	6.70326e-16	Erythroid_late
Basophils	0.00333896	0.82498	0.00011734	0.583768	0.00226659	0.229448	0.151116	2.62715e-09	0.0891521	0.000351263	0.024596	0.0869057	0.411662	0.195771	2.66846e-13	0.875098	1.87562e-09	0.2068	3.29899e-14	3.29899e-14	0.164039	0.00184627	0.00140487	0.175348	7.94335e-24	4.1445e-09	0.0574253	0.0010254	Basophils
